# Clustering of the structures of protein kinase activation loops: A new nomenclature for active and inactive kinase structures

**DOI:** 10.1101/395723

**Authors:** Vivek Modi, Roland L. Dunbrack

## Abstract

Targeting protein kinases is an important strategy for intervention in cancer. Inhibitors are directed at the active conformation or a variety of inactive conformations. While attempts have been made to classify these conformations, a structurally rigorous catalogue of states has not been achieved. The kinase activation loop is crucial for catalysis and begins with the conserved DFGmotif (Asp-Phe-Gly). This motif is observed in two major classes of conformations, DFGin - a set of active and inactive conformations where the Phe residue is in contact with the C-helix of the N-terminal lobe, and DFGout - an inactive form where Phe occupies the ATP site exposing the C-helix pocket. We have developed a clustering of kinase conformations based on the location of the Phe side chain (DFGin, DFGout, and DFGinter or intermediate) and the backbone dihedral angles of the sequence X-D-F, where X is the residue before the DFGmotif, and the DFG-Phe side-chain rotamer, utilizing a density-based clustering algorithm. We have identified 8 distinct conformations and labeled them based on their Ramachandran regions (A=alpha, B=beta, L=left) and the Phe rotamer (minus, plus, trans). Our clustering divides the DFGin group into six clusters including ‘BLAminus,’ which contains active structures, and two common inactive forms, ‘BLBplus’ and ‘ABAminus.’ DFGout structures are predominantly in the ‘BBAminus’ conformation, which is essentially required for binding Type II inhibitors. The inactive conformations have specific features that make them unable to bind ATP, magnesium ion, and/or substrates. Our structurally intuitive nomenclature will aid in understanding the conformational dynamics of these proteins and structure-based development of kinase drugs.

**Significance statement:** Protein kinases play important roles in signaling pathways and are widely studied as drug targets. Their active site exhibits remarkable structural variation as observed in the large number of available crystal structures. We have developed a clustering scheme and nomenclature to categorize and label all the observed conformations in human protein kinases. This has enabled us to clearly define the geometry of the active state and to distinguish closely related inactive states which were previously not characterized. Our classification of kinase conformations will help in better understanding the conformational dynamics of these proteins and the development of inhibitors against them.
