## Supplementary material for "Clustering of the structures of protein kinase activation loops: A new nomenclature for active and inactive kinase structures": Dataset S3

### Sheet: Supplementary-TypeII-All.csv
Uniprot	PDB	Chain	Reso	Group	Cluster	X_Phi	X-Psi	Asp_Phi	Asp_Psi	Asp_Chi1	Asp_Chi2	Phe_Phi	Phe_Psi	Phe_Chi1	Inhibitor
MK14	3e+93	A	2	DFGout	BBAminus	-135.94	-177.12	-132.76	104.88	192.88	-36.47	-82.95	5.65	292.69	19B
MK14	1KV1	A	2.5	DFGout	Noise	-159.22	-177.04	-146.03	100.84	191.44	-13.79	-75.44	-134.49	282.07	BMU
KIT	1T46	A	1.6	DFGout	BBAminus	-131.87	-173.04	-155.4	102.79	185.65	36.28	-61.54	-32.04	275.6	STI
BRAF	1UWH	A	2.95	DFGout	BBAminus	-173.91	-166.79	-121.34	89.14	212.01	-36.14	-83.18	16.35	301.34	BAX
BRAF	1UWH	B	2.95	DFGout	BBAminus	-173.51	-167.03	-121.35	88.78	211.9	-36.76	-83.21	16.5	301.4	BAX
BRAF	1UWJ	A	3.5	DFGout	BBAminus	-166.43	179.46	-106.46	75.02	200.85	-27.49	-68.43	24.76	296.07	BAX
BRAF	1UWJ	B	3.5	DFGout	BBAminus	-165.43	177.78	-106.43	76.02	201.04	-28.23	-68.13	23.12	295.7	BAX
MK14	1W82	A	2.2	DFGout	BBAminus	-147.92	-178.18	-145.46	99.05	189.83	-16.66	-49.93	-42.31	277.74	L10
MK14	1W83	A	2.5	DFGout	BBAminus	-142.18	-178	-126.65	107.98	197.43	-38.11	-77.01	-19.02	266.86	L11
MK14	1WBN	A	2.4	DFGout	BBAminus	-144.64	-164.91	-135.22	106.59	195.73	-44.12	-72.62	-9.7	292.9	L09
MK14	1WBS	A	1.8	DFGout	Noise	-141.07	-171.87	-138.42	108.8	193.05	-26.48	-92.63	15.86	205.18	LI2
MK14	1WBT	A	2	DFGout	Noise	-136.66	-169.87	-139.2	111.95	198.82	-21.04	-100.89	31.95	201.24	WBT
MK14	1WBV	A	2	DFGout	BBAminus	-134.7	-171.44	-143.3	105.95	189.5	-16.84	-79.38	-25.78	282.73	LI3
MK14	2BAJ	A	2.25	DFGout	BBAminus	-151.01	178.11	-142.27	101.23	192.05	-25.13	-49.35	-43	274.49	1PP
MK14	2BAK	A	2.2	DFGout	BBAminus	-143.44	-169.82	-148.08	89.97	201.38	-38.05	-71.47	-10.35	301.51	AQZ
ABL1	2E2B	A	2.2	DFGout	BBAminus	-135.06	-171.45	-153.79	101.44	184.84	-34.04	-92.54	5.92	308.21	406
ABL1	2E2B	B	2.2	DFGout	BBAminus	-143.54	-176.38	-149.84	101.41	187.27	-45.31	-87.95	0.34	305.38	406
ABL1	2HIW	A	2.2	DFGout	BBAminus	-142.68	-168.31	-158	107.73	189.13	-19.11	-97.34	2.37	312.4	7MP
ABL1	2HIW	B	2.2	DFGout	BBAminus	-144.49	-168.69	-161.13	102.67	190.33	-5.21	-97.36	4.94	318.65	7MP
ABL1	2HYY	A	2.4	DFGout	BBAminus	-136.72	-169.51	-156.88	107.64	181.57	-2.7	-99.34	1.49	307.91	STI
ABL1	2HYY	B	2.4	DFGout	BBAminus	-140.44	-179.89	-145.36	104.85	186.06	-12.32	-87.97	-4.18	302.19	STI
ABL1	2HYY	C	2.4	DFGout	BBAminus	-136.57	-170.39	-156.14	102.69	179.42	-8.95	-91.13	-2.21	306.75	STI
ABL1	2HYY	D	2.4	DFGout	BBAminus	-135.15	-170.83	-155.11	109.42	181.89	1.51	-96.6	9.48	309.72	STI
ABL1	2HZ0	A	2.1	DFGout	BBAminus	-150.83	-160.52	-160.4	120.02	191.96	-20.75	-81.85	-18.35	276.98	GIN
ABL1	2HZ0	B	2.1	DFGout	BBAminus	-144.15	-165.08	-157.27	107.12	183.45	-0.43	-67.75	-17.61	276.44	GIN
LCK	2OFV	A	2	DFGout	Noise	-150.8	177.86	-156.14	104.85	184.03	-10.23	-146.69	29.28	58.2	242
LCK	2OFV	B	2	DFGout	Noise	-147.07	-175.68	-160.37	105.87	179.48	-25.09	-148.3	28.74	55.53	242
LCK	2OG8	A	2.3	DFGout	BBAminus	-145.99	-178.53	-159.04	109.03	176.73	10.35	-91.64	-32.16	313.83	1N8
LCK	2OG8	B	2.3	DFGout	BBAminus	-151.31	173.3	-150.55	99.94	182.71	-15.52	-84.77	-22.71	312.08	1N8
VGFR2	2OH4	A	2.05	DFGout	BBAminus	-132.56	177.83	-150.32	97.21	183.12	-13.67	-58.35	-39.74	283.57	GIG
TIE2	2OO8	X	2.2	DFGout	BBAminus	-141.22	-175.17	-157.18	106.21	188.91	-17.2	-93.01	-5.93	306.18	RAJ
TIE2	2OSC	A	2.8	DFGout	BBAminus	-142.38	-172.79	-162.13	104.7	189.87	-31.72	-90.69	-7.86	308.24	MUH
VGFR2	2P2I	A	2.4	DFGout	BBAminus	-140.93	-165.47	-165.77	112.91	194.49	8.19	-76.35	-20.96	281.96	608
TIE2	2P4I	A	2.5	DFGout	BBAminus	-136.33	173.57	-145.13	113.97	172.8	-1.54	-102.76	17.92	301.5	MR9
TIE2	2P4I	B	2.5	DFGout	Noise	-139.32	-178.12	-154.88	99.13	198.34	-28.4	-89.76	-137.57	304.88	MR9
LCK	2PL0	A	2.8	DFGout	BBAminus	-123.84	162.35	-130.36	102.98	181.52	13.57	-85.24	-1.42	299.49	STI
VGFR2	2QU5	A	2.95	DFGout	BBAminus	-148.41	-172.65	-150.44	108.82	188.25	7.09	-78.67	-16.46	280.27	276
VGFR2	2QU6	A	2.1	DFGout	BBAminus	-132.33	-170.96	-155.68	103.69	187.47	-4.74	-71.23	-21.04	287.62	857
VGFR2	2RL5	A	2.65	DFGout	BBAminus	-145.52	-175.29	-148.94	113.12	191.12	-0.38	-80.1	-11.03	289.69	2RL
M3K7	2YIY	A	2.49	DFGout	BBAminus	-124.06	-179.84	-152.47	109.4	196.18	-17.01	-94.83	3.69	297.54	YIY
VGFR2	3B8Q	B	2.75	DFGout	BBAminus	-136.11	-171.44	-160.46	118.34	190.51	-1.63	-80.89	-45.78	290.85	900
VGFR2	3BE2	A	1.75	DFGout	BBAminus	-134.77	177.84	-152.38	97.12	182.8	-8.1	-77.56	-8.09	302.69	RAJ
MK14	3BV3	A	2.59	DFGout	Noise	-135.57	-173.59	-142.67	155.8	212.57	-11.29	58.9	28.2	314.56	P39
LCK	3BYS	A	2.2	DFGout	BBAminus	-142.64	-177.34	-158.61	106.94	178.57	-4.89	-89.7	9.62	310.96	AM5
LCK	3BYU	A	2.3	DFGout	BBAminus	-142.61	-178.41	-160.82	101.51	185.2	-0.67	-80.81	5.49	308.07	AM6
MET	3CE3	A	2.4	DFGout	Noise	-152.24	-166.61	-149.32	110.7	208.85	-34.02	-63.51	88.93	263.96	1FN
VGFR2	3CP9	A	2.5	DFGout	BBAminus	-128.38	-176.59	-155.06	99.2	188.87	-1.85	-63.71	-9.83	278.67	C19
VGFR2	3CP9	B	2.5	DFGout	BBAminus	-132.78	-171.11	-162.19	105.06	186.25	29.57	-62.2	-28.82	281.92	C19
VGFR2	3CPB	B	2.7	DFGout	BBAminus	-145.98	-173.36	-148.63	122.86	190.98	26.3	-90.74	-55.36	280.65	C92
VGFR2	3CPC	B	2.4	DFGout	BBAminus	-131.81	-178.96	-148.2	107.16	194.63	1.81	-69.26	-53.88	273.76	C52
ABL1	3CS9	A	2.21	DFGout	BBAminus	-145.37	-175.16	-153.54	95.63	187.52	-14.33	-79.45	2.65	308.65	NIL
ABL1	3CS9	B	2.21	DFGout	BBAminus	-143.98	-176.66	-148.15	110.38	189.85	1.32	-103.78	0.75	309.2	NIL
ABL1	3CS9	C	2.21	DFGout	BBAminus	-141.39	177.78	-141.4	100.57	190.03	10.9	-84.05	-4.96	304.16	NIL
ABL1	3CS9	D	2.21	DFGout	BBAminus	-137.25	-170.71	-151.8	104.82	184.74	-9.29	-89.14	0.28	306.3	NIL
MET	3CTH	A	2.3	DFGout	BBAminus	-148.07	-166.92	-151.6	109.92	204.46	-31.39	-65.27	53.19	258.75	319
MK14	3CTQ	A	1.95	DFGout	BBAminus	-131.81	-176.85	-153.56	135.61	191.02	-10.53	-106.92	11.32	302.92	337
MK14	3D83	A	1.9	DFGout	BBAminus	-137.24	-168.48	-140.74	108.25	194.82	-35.85	-84.21	-6.58	283.59	GK6
EPHA7	3DKO	A	2	DFGout	BBAminus	-143.07	-173.31	-161.08	120.52	194.1	-9.07	-95.58	1.43	288.06	IHZ
VGFR2	3DTW	B	2.9	DFGout	BBAminus	-136.4	-166.85	-159.11	106.24	194.77	-42.2	-84.42	-81	295.15	A96
EPHA3	3DZQ	A	1.75	DFGout	BBAminus	-139.28	-173.72	-161.04	114.4	188.24	-4.92	-97.66	3.87	310.8	IFC
VGFR2	3EFL	A	2.2	DFGout	BBAminus	-138.7	-172.73	-156.19	97.31	184.13	-1.78	-59.62	-16.86	285.83	706
VGFR2	3EFL	B	2.2	DFGout	BBAminus	-141.18	-175.12	-153.13	108.88	189.47	3.64	-69.52	-34.8	280.21	706
INSR	3ETA	A	2.6	DFGout	BBAminus	-132.16	-174.22	-157.82	103.42	190.47	-1.11	-75.96	-16.05	294.01	351
INSR	3ETA	B	2.6	DFGout	BBAminus	-133.17	-176.66	-152.03	106.94	195.37	-10.55	-74	-39.92	283.78	351
VGFR2	3EWH	A	1.6	DFGout	BBAminus	-133.51	-179.18	-135.68	102.63	185.9	-6.61	-69.42	-9.89	280.82	K11
MET	3F82	A	2.5	DFGout	BBAminus	-148.76	-170	-153.94	103.18	196.81	-18.61	-56.49	-43.03	270.21	353
FAK2	3FZS	A	1.75	DFGout	BBAminus	-127.46	-169.02	-143.38	93.22	181.06	-1.02	-98.46	0.96	314.43	B96
FAK2	3FZT	A	1.95	DFGout	Noise	-122.92	-178.19	-149.41	88.08	182.99	21.74	-140.65	17.06	57.63	4JZ
MK14	3GCQ	A	2	DFGout	BBAminus	-139.23	-170.31	-145.4	100.61	203.38	-8.42	-65.85	-17.78	263.18	1BU
MK14	3GCS	A	2.1	DFGout	BBAminus	-148.95	-179.21	-135.89	107.52	189.72	-27.04	-69	-19.56	281.43	BAX
MK14	3GCU	A	2.1	DFGout	BBAminus	-146.89	-162.95	-136.63	100.43	197.33	-48.29	-77.46	-11.36	270.17	R48
MK14	3GCU	B	2.1	DFGout	BBAminus	-129.02	-177.24	-130.79	102.97	195.18	-28.22	-76.03	-7.45	275.47	R48
MK14	3GCV	A	2.3	DFGout	BBAminus	-152.68	-168.82	-121.59	102.16	231.15	-61.87	-80.34	22	252.41	SS6
MK11	3GP0	A	1.9	DFGout	BBAminus	-137.43	-178.2	-147.84	107.55	183.76	-0.87	-69.16	-20.4	240.25	NIL
ABL2	3GVU	A	2.05	DFGout	BBAminus	-129.18	-178.97	-150.57	104.05	183.71	1.76	-86.1	-7.87	307.75	STI
MK14	3HEG	A	2.2	DFGout	BBAminus	-138.78	-176.31	-143.84	112.2	187.78	1.37	-67.01	-96.03	288.66	BAX
VGFR1	3HNG	A	2.7	DFGout	BBAminus	-131.85	179.18	-151.28	112.52	186.46	-1	-67.68	-32.6	274.24	8ST
MK14	3HV3	A	2	DFGout	BBAminus	-138.7	-175.74	-140.23	99.89	205	-12.13	-64.23	-13.38	254.64	R49
MK14	3HV4	A	2.6	DFGout	BBAminus	-142.65	-157.83	-140.72	86.17	203.85	-56.72	-62.81	-22.39	270.56	L51
MK14	3HV4	B	2.6	DFGout	BBAminus	-145.27	-175.12	-120.82	83.8	209.32	-54.57	-51.48	-19.72	265.8	L51
MK14	3HV5	A	2.25	DFGout	BBAminus	-149.06	-161.57	-133.99	95.37	196.15	-57.76	-72.23	-13.61	276.47	R24
MK14	3HV5	B	2.25	DFGout	BBAminus	-143.58	-171.39	-127.51	96.08	198.98	-39.72	-68.44	-17.67	274.97	R24
MK14	3HV6	A	1.95	DFGout	BBAminus	-136.87	-171.84	-147.75	102.78	185.11	-11.33	-62.46	-26.58	256.36	R39
MK14	3HV7	A	2.4	DFGout	BBAminus	-135.8	-172.83	-148.76	101.4	193.05	-11.99	-62.37	-41.92	280.66	1AU
BRAF	3IDP	A	2.7	DFGout	BBAminus	-154.32	-166.44	-118.1	93.36	189.28	-20.55	-83.16	-5.43	288.87	L1E
BRAF	3IDP	B	2.7	DFGout	BBAminus	-170.25	-168.47	-119.71	97.4	192.46	-7.37	-90.29	6.46	291.12	L1E
BRAF	3II5	A	2.79	DFGout	BBAminus	-155.56	-166.6	-127.66	99.58	203.51	-43.71	-98.29	13.94	306.97	831
BRAF	3II5	B	2.79	DFGout	BBAminus	-134.79	-174.77	-130.73	93.68	197.36	-29.13	-95.94	18.86	313.25	831
MK14	3IW8	A	2	DFGout	BBAminus	-128.8	173.22	-144.56	96.49	190.43	7.75	-69.12	-29.4	264.22	HIZ
MK14	3K3I	A	1.7	DFGout	BBAminus	-143.77	-170.12	-141.76	114.98	196.78	-12.6	-78.19	-16.54	274.07	JZJ
MK14	3KQ7	A	1.8	DFGout	BBAminus	-140.54	-165.25	-137.37	105.13	191.39	-34.71	-78.84	-5.44	289.03	KQ7
MET	3L8V	A	2.4	DFGout	BBAminus	-142.41	-172.05	-148.66	112.05	199.05	-20.97	-62.23	-49.07	262.91	L8V
CSF1R	3LCO	A	3.4	DFGout	BBAminus	-158.86	-153.99	-154.53	102.62	191.05	10.1	-48.65	-45.99	276.11	LC0
MK14	3LFB	A	2.6	DFGout	Noise	-137.91	-175.43	-148.67	98.28	182.68	-5.4	-75.57	80.53	288.43	Z87
MK14	3LFC	A	2.8	DFGout	BBAminus	-140.91	172.06	-136.66	104.02	194.47	12.26	-73.12	19.91	257.37	Z86
MK14	3LFE	A	2.3	DFGout	BBAminus	-143.45	-175.96	-148.81	101.25	189.98	-15.18	-68.83	-23.67	286.26	Z84
MK14	3LFF	A	1.5	DFGout	BBAminus	-133.77	-177.29	-147.04	100.32	186.86	-10.44	-58.07	-30.96	280.2	Z83
MET	3LQ8	A	2.02	DFGout	BBAminus	-150.1	-172.7	-147.9	116.94	191.64	-23.42	-56.23	-26.81	274.53	88Z
PDPK1	3NAX	A	1.75	DFGout	Noise	-103.05	154.82	-117.93	140.26	171.79	44.69	-115.31	34.42	271.6	MP7
MK14	3NNU	A	2.4	DFGout	Noise	-144.24	-179.48	-134.35	110.09	197.28	-34.44	-98.4	16.74	217.89	EDB
MK14	3NNV	A	2.1	DFGout	BBAminus	-142.55	-173.24	-145.34	106.55	186.84	-17.76	-51.14	-52.5	264	437
MK14	3NNW	A	1.89	DFGout	Noise	-143.49	-174.34	-141.79	103.71	192.58	-28.89	-83.24	17.14	235.4	EDD
MK14	3NNX	A	2.28	DFGout	BBAminus	-135.63	-177.95	-139.54	108.44	191.89	-3.63	-57.96	-45.51	273.6	EDD
MK09	3NPC	A	2.35	DFGout	Noise	-139.8	-172.33	-137.55	102.07	192.51	-28.58	-94.23	29.95	202.56	B96
MK09	3NPC	B	2.35	DFGout	Noise	-135.89	-171.62	-135.34	101.93	192.57	-36.6	-93.5	35.83	201.55	B96
IGF1R	3O23	A	2.1	DFGout	Noise	-141	-145.12	-170.58	100.65	188.37	84.47	-44.18	-46.01	195.07	MQY
MK14	3PG3	A	2	DFGout	BBAminus	-137.97	-176.43	-143.34	105.3	186.68	-5.94	-78.62	-12.25	284.63	DG7
ABL1	3PYY	A	1.85	DFGout	BBAminus	-130.46	-173.47	-148.78	100.49	178.58	0.89	-87.28	-2.9	301.76	STI
ABL1	3PYY	B	1.85	DFGout	BBAminus	-132.6	-172.36	-152.94	105.35	183.22	29.39	-94.35	-50.89	313	STI
BRAF	3Q96	A	3.1	DFGout	BBAminus	-160.15	-172.49	-118.18	91.82	200.57	-34.96	-78.98	12.36	294.07	0NF
BRAF	3Q96	B	3.1	DFGout	BBAminus	-159.03	-168.23	-117.46	81.59	202.21	-41.15	-79.71	17.55	295.98	0NF
PDPK1	3QC4	A	1.8	DFGout	Noise	-116.8	146.55	-96.95	143.55	175.35	37.01	-123.01	29.24	249.82	MP7
PDPK1	3QC4	B	1.8	DFGout	Noise	-112.54	150.75	-96.78	153.44	173.35	46.56	-131.5	34.05	235.17	MP7
ABL1	3QRI	A	2.1	DFGout	BBAminus	-140.29	-177.68	-143.73	111.11	180.49	1.52	-85.65	-1.22	285.68	919
ABL1	3QRI	B	2.1	DFGout	BBAminus	-138.04	-177.06	-143.58	113.55	180.92	-1.59	-88.43	-2	287.09	919
ABL1	3QRJ	A	1.82	DFGout	BBAminus	-140.11	177.49	-140.76	104.11	190.36	-14.19	-86.95	4.76	283.85	919
ABL1	3QRJ	B	1.82	DFGout	BBAminus	-139.42	169.11	-133.52	106.16	180.26	10.55	-82.08	0.42	283.12	919
ABL1	3QRK	A	2.3	DFGout	BBAminus	-128.71	-174.71	-147.09	106.12	178.15	-8.71	-83.7	7.99	281.07	9DP
CDK8	3RGF	A	2.2	DFGout	BBAminus	-128.83	167.91	-135.86	84.21	193.09	-26.18	-83.32	-7.22	304.67	BAX
KSYK	3TUB	A	2.23	DFGout	BBAminus	-126.03	171.17	-141.49	68.73	182.91	-7.84	-40.76	-49.19	289.46	FPU
VGFR2	3U6J	A	2.15	DFGout	BBAminus	-144.73	-178.44	-146.43	121.95	190.8	-20.63	-64.91	-27.78	282.37	03X
JAK2_2	3UGC	A	1.34	DFGout	BBAminus	-140.55	-160.05	-162.82	97.87	200.44	-16.11	-51.64	-50.95	277.93	46
MK14	3UVR	A	2.1	DFGout	Noise	-148.63	178.58	-133.57	101.16	191.89	-26.75	-89.96	-1.8	195.58	06F
NTRK3	3V5Q	A	2.2	DFGout	BBAminus	-132.36	-165.44	-144.82	95.88	194.12	6.11	-96.41	3.29	314	0F4
NTRK3	3V5Q	B	2.2	DFGout	BBAminus	-135.25	-169.71	-138.44	98.72	194.34	1.77	-97.87	13.27	311.76	0F4
VGFR2	3VHE	A	1.55	DFGout	BBAminus	-150.73	179.83	-145.04	104.69	185.23	-9.23	-59.58	-35.02	275.44	42Q
VGFR2	3VHK	A	2.49	DFGout	BBAminus	-142.4	-168.15	-154.09	113.08	190.54	43.29	-66.93	-34.21	279.48	BPK
VGFR2	3VNT	A	1.64	DFGout	Noise	-132.51	-178.87	-142.5	104.51	189.84	-12.26	-68.93	-32.94	219.02	0JA
VGFR2	3VO3	A	1.52	DFGout	Noise	-126.51	161.82	-134.4	99.77	188.48	-15.24	-70.02	-34.71	215.54	0KF
MET	3VW8	A	2.1	DFGout	BBAminus	-161.09	-169.13	-159.81	118.41	195.96	-27.48	-64.09	-25.05	277.68	DF6
VGFR2	3WZE	A	1.9	DFGout	BBAminus	-149.66	178.05	-142.36	106	186.89	43.28	-66.68	-30.22	278.43	BAX
DDR1	3ZOS	A	1.92	DFGout	BBAminus	-140	179.92	-153.24	112.82	182.87	5.58	-85.25	-13.52	285.65	0LI
DDR1	3ZOS	B	1.92	DFGout	BBAminus	-143.84	178.92	-153.3	114.41	182.71	4.43	-82.66	-15.17	287.52	0LI
MK14	4A9Y	A	2.2	DFGout	BBAminus	-143.44	-169.82	-148.08	89.97	201.38	-38.05	-71.47	-10.35	301.51	AQZ
MK14	4AA0	A	1.8	DFGout	BBAminus	-143.27	-166.01	-144.55	110.54	196.12	-26.04	-86.86	-1.53	289.15	AA0
STK10	4AOT	A	2.33	DFGout	Noise	-81.44	137.23	-62.78	-41.12	48.24	-27.18	-135.76	144.38	183.19	GW8
STK10	4AOT	B	2.33	DFGout	Noise	-79.01	142.26	-66.23	-41.05	49.75	-26.1	-134.86	146.42	176.25	GW8
NTRK2	4AT4	A	2.36	DFGout	BBAminus	-138.29	-173.8	-150.68	91.46	193.8	6.81	-46.67	-53.94	277.03	T6E
NTRK2	4AT5	A	1.71	DFGout	Noise	-135.29	-156.17	-157.85	106.39	189.68	-6.33	-62.18	-33.06	188.27	MUJ
DDR1	4BKJ	A	1.7	DFGout	BBAminus	-135.59	-177.46	-150.25	104.35	184.71	26.76	-97.21	-19.54	309.93	STI
DDR1	4BKJ	B	1.7	DFGout	BBAminus	-134.82	-177.17	-150.31	104.54	185.21	25.93	-98.11	-18.31	308.9	STI
DDR1	4CKR	A	2.2	DFGout	BBAminus	-138.4	172.05	-152.01	104	199.18	23.94	-83.4	-39.46	307.18	DI1
BRAF	4DBN	A	3.15	DFGout	BBAminus	-154.41	-162.62	-150.68	90.43	198.92	-33.29	-97.35	13.91	314.33	0JA
BRAF	4DBN	B	3.15	DFGout	BBAminus	-128.05	-174.95	-129.84	81.73	205.53	-46.05	-87.82	-34.55	305.85	0JA
MET	4EEV	A	1.8	DFGout	BBAminus	-151.02	-173.19	-148.07	112.47	184.16	-11.17	-69.25	-18.74	280.22	L1X
STK10	4EQU	A	2	DFGout	Noise	-131.87	175.97	-151.31	132.03	193.99	9.88	-118.72	177.7	313.66	G6I
STK10	4EQU	B	2	DFGout	Noise	-133.38	178.11	-152.01	131.01	194.99	12.23	-119.3	176.3	314.08	G6I
MK13	4EYJ	A	2.1	DFGout	BBAminus	-119.62	169.44	-144.63	93.7	185.37	8.59	-65.98	-22.89	246.34	N61
CDK8	4F6U	A	2.1	DFGout	BBAminus	-137.11	173.37	-132.46	97.87	189.64	-5.9	-82.06	-23.14	303.04	0SR
CDK8	4F6W	A	2.39	DFGout	BBAminus	-134.03	175.74	-149.97	134.57	192.77	42.99	-80.53	-17.8	302.35	0SS
CDK8	4F7L	A	2.9	DFGout	BBAminus	-144.38	167	-130.5	124.99	194.97	56.22	-101.08	-66.86	314.24	0SO
CDK8	4F7N	A	2.65	DFGout	BBAminus	-139.77	176.53	-135.98	97.71	187.71	25.87	-86.47	-26.07	306.28	0SV
BRAF	4FC0	A	2.95	DFGout	BBAminus	-153.58	-164.43	-132.74	92.77	197.7	-43.24	-91.25	26.37	298.16	0T2
BRAF	4FC0	B	2.95	DFGout	BBAminus	-155.01	-168.82	-118.03	93.79	194.62	-82.27	-95.75	51.37	301.17	0T2
BRAF	4G9C	A	3.5	DFGout	BBAminus	-161.78	-178.08	-114.59	68.21	204.05	-20.06	-59.98	-23.75	305.28	0WP
BRAF	4G9C	B	3.5	DFGout	BBAminus	-162.61	-177.8	-114.09	70.68	204.25	-21.25	-59.03	-42.41	300.46	0WP
BRAF	4G9R	A	3.2	DFGout	BBAminus	-140.47	-166.81	-124.51	91.07	208.12	-31.2	-84.61	2.44	307.85	B1E
BRAF	4G9R	B	3.2	DFGout	BBAminus	-147.91	-171.24	-121.59	97.8	204.23	-27.51	-91.51	-5.15	309.56	B1E
FAK2	4H1J	A	2	DFGout	Noise	-124.88	177.47	-148.24	81.75	182.42	21.88	-130.95	20.81	51.39	0YH
FAK2	4H1M	A	1.99	DFGout	BBAminus	-135.74	-167.77	-149.11	100.03	175.7	7.35	-111.42	17.18	334.12	0YJ
CSF1R	4HW7	A	2.9	DFGout	BBAminus	-132.58	-168.71	-149.09	104.77	192.84	-12.56	-59.14	-36.93	279.14	64M
BRAF	4JVG	A	3.09	DFGout	BBAminus	-152.06	-179.18	-108.56	103.1	205.67	-21.77	-89.22	-11.56	297.67	B96
BRAF	4JVG	B	3.09	DFGout	BBAminus	-174.78	179.44	-102.41	106.38	207.95	-54.47	-90.9	-4.12	297.44	B96
BRAF	4JVG	C	3.09	DFGout	BBAminus	-170.5	179.87	-107.25	105.5	209.44	-43.28	-90.76	-7.42	293.47	B96
BRAF	4JVG	D	3.09	DFGout	BBAminus	-151.01	-178.95	-114.29	104.94	202.47	-26.21	-92.99	-5.69	302.28	B96
FAK1	4K9Y	A	2	DFGout	Noise	-136.41	-157.12	-158.43	138.01	200.72	17.42	-138.82	152.72	305.55	K9Y
FAK1	4KAO	A	2.39	DFGout	BBAminus	-134.77	-162.63	-155.58	104.46	186.39	-2.26	-106.8	12.21	324.83	KAO
FAK1	4KAO	B	2.39	DFGout	BBAminus	-133.45	-165.57	-153.35	103.95	184.75	-2.17	-106.17	16.18	323.25	KAO
BRAF	4KSP	A	2.93	DFGout	BBAminus	-149.85	-149.07	-154.85	90.04	182.35	24.78	-92.7	5.44	311.72	1SU
BRAF	4KSP	B	2.93	DFGout	Noise	-174.13	-155.72	-118.51	108.72	201.24	-81.12	-113.97	66.59	308.84	1SU
BRAF	4KSQ	A	3.3	DFGout	BBAminus	-139.09	-156.01	-144.97	102.83	198.28	-56.68	-100.75	21	314.71	1SW
BRAF	4KSQ	B	3.3	DFGout	BBAminus	-150.56	-156.55	-118.93	105.5	190.75	-36.33	-117.97	18.92	306.13	1SW
MET	4MXC	A	1.63	DFGout	BBAminus	-151.36	-174.19	-157.03	122.41	184.59	0.55	-67.87	-16.79	287.57	DWF
RIPK1	4NEU	A	2.57	DFGout	BBAminus	-112.77	174.66	-146.74	69.31	200.93	-24.71	-53.03	-37.42	279.44	Q1A
RIPK1	4NEU	B	2.57	DFGout	BBAminus	-120.41	176.52	-145.47	75.86	188.26	6.1	-65.84	-32.01	283.62	Q1A
M3K7	4O91	A	2.39	DFGout	BBAminus	-145.8	-177.35	-149.87	109.77	180.62	16.96	-88	-8.49	303.45	NG2
NTRK1	4PMM	A	2	DFGout	BBAminus	-133.48	-162.56	-156.63	94.09	181.96	-6.45	-92.36	-31.86	309.49	31V
NTRK1	4PMP	A	1.8	DFGout	BBAminus	-133.01	-157.38	-173.05	103.23	190.59	-5.94	-69.92	-32.35	287.98	31W
NTRK1	4PMS	A	2.8	DFGout	Noise	-132.56	-155.23	-159.72	97.51	188.67	20.98	-106.02	141.67	318.15	31X
BRAF	4R5Y	A	3.5	DFGout	BBAminus	-178.66	-170.96	-106.99	94.76	205.21	-41.94	-95.82	9.89	290.02	3K3
BRAF	4R5Y	B	3.5	DFGout	BBAminus	-171.56	-169.77	-112.45	105.9	171.84	76.04	-99.56	4.22	290.33	3K3
CSF1R	4R7H	A	2.8	DFGout	BBAminus	-137.92	-155.7	-162.11	119.59	189.35	32.42	-64.15	-40.21	282.25	P31
CSF1R	4R7I	A	2.75	DFGout	BBAminus	-135.41	-165.72	-154.28	113.27	191.05	41.62	-65.51	-32.27	273.19	STI
FLT3	4RT7	A	3.1	DFGout	BBAminus	-148.57	-175.77	-147.55	109.41	192.75	-21.13	-60.95	-39.77	289.53	P30
BRAF	4RZW	A	3.49	DFGout	Noise	-156.35	-171.73	-123.2	113.54	185.8	17.61	-116.19	177.69	318.25	B1E
EPHA3	4TWN	A	1.71	DFGout	Noise	-134.68	178.85	-131.05	59.68	200.27	-18.22	-53.31	-39.82	189.13	B96
FGFR4	4TYJ	A	2.45	DFGout	BBAminus	-136.78	-177.24	-149.41	114.74	188.84	20.19	-98.12	9.09	298.48	0LI
FGFR4	4UXQ	A	1.85	DFGout	BBAminus	-132.55	-175.58	-155.02	108.27	175.58	45.23	-101.65	-37.04	301.7	0LI
TIE2	4X3J	A	2.5	DFGout	Noise	-141.85	178.6	-157.11	97.13	193.97	4.3	-145.58	158.62	57.11	3WR
E2AK3	4X7H	A	2	DFGout	Noise	-147.42	-165.18	-147.44	104.92	190.07	-37.2	-56.28	-41.74	188.71	3Z2
E2AK3	4X7J	A	2.3	DFGout	BBAminus	-176.96	-166.73	-114.82	83.95	172.94	30.25	-76.26	-41.25	290.32	3Z1
E2AK3	4X7K	A	1.8	DFGout	BBAminus	-164.32	-167.97	-113.85	89.87	182.37	-2.4	-77.26	-42.75	283.97	3Z3
E2AK3	4X7L	A	1.9	DFGout	BBAminus	-164.79	-167.27	-114.1	88.19	181.98	-4.16	-74.87	-43.13	282.09	3Z4
E2AK3	4X7N	A	2.35	DFGout	BBAminus	-159.96	-166.6	-113.91	86.88	181.66	-15.17	-73.63	-38.83	284.47	3Z5
FLT3	4XUF	A	3.2	DFGout	BBAminus	-142.96	-176.06	-145.91	109.76	194.09	-22.68	-79.71	65.34	291.3	P30
FLT3	4XUF	B	3.2	DFGout	BBAminus	-144.28	-175.75	-146.28	108.38	194.53	-22.43	-80.99	70.71	293.08	P30
BRAF	4XV9	A	2	DFGout	BBAminus	-160.04	-146.28	-134.53	69.06	182.73	35.73	-82.77	-64.16	300.57	1OO
CDK2	5A14	A	2	DFGout	Noise	-142.78	171.66	-138.75	99.62	192.44	-26.93	-93.89	17.76	195.09	LQ5
RIPK2	5AR7	B	2.71	DFGout	BBAminus	-122.02	179.25	-147.56	96.11	196.19	-31.95	-66.24	-16.43	275.31	SR8
RIPK2	5AR7	A	2.71	DFGout	Noise	-113.56	174.52	-138.75	94.11	194.49	-4.26	-69.88	134.64	275.19	SR8
DDR1	5BVK	A	2.29	DFGout	Noise	-129.56	-176.32	-140.64	98.64	194.41	10.77	-92.49	131.12	301.51	4VC
DDR1	5BVN	A	2.21	DFGout	BBAminus	-133.5	-169.55	-151.85	105.08	188.08	-4.53	-95.25	10.52	304.6	4VD
DDR1	5BVO	A	1.98	DFGout	BBAminus	-131.71	-169.88	-148.23	100.72	185.19	0.59	-82.56	-2.94	286.92	4VE
BRAF	5C9C	A	2.7	DFGout	BBAminus	-152.74	-152.06	-130.25	99.36	177.12	-34.02	-91.24	12.85	306.39	4Z5
BRAF	5C9C	B	2.7	DFGout	BBAminus	-164.87	-156.19	-132.56	106.24	199.16	-62.22	-105.65	12.14	297.1	4Z5
BRAF	5CSX	A	2.51	DFGout	BBAminus	-150.62	-157.43	-140.55	94.86	198.68	-51.51	-94.07	9.63	293.8	54J
BRAF	5CT7	A	3.17	DFGout	BBAminus	-138.46	-161.85	-136.59	63.35	198.45	74.29	-70.74	0.76	307.93	55J
MET	5DG5	A	2.6	DFGout	Noise	-148.03	172.76	-125.95	63.07	198.15	0.2	-65.09	-43.8	190	5B4
MET	5DG5	B	2.6	DFGout	Noise	-148.41	172.7	-124.96	61.8	193.87	12.41	-64.49	-43.38	189.32	5B4
VGFR2	5EW3	A	2.5	DFGout	BBAminus	-139.41	-178.74	-147.64	111.79	206.04	-29.57	-72.43	-36.01	276.05	5T2
VGFR2	5EW3	B	2.5	DFGout	BBAminus	-138.44	-179.67	-148.64	111.68	206.3	-30.04	-70.99	-37.04	275.99	5T2
DDR1	5FDP	A	2.25	DFGout	BBAminus	-127.06	-169.55	-156.74	102.7	199.46	-1.84	-88.64	-15.88	287.93	5WR
DDR1	5FDX	A	2.65	DFGout	BBAminus	-121.12	-162.24	-166.81	109.22	188.45	-29.09	-90.53	-4.39	285.7	5X1
DDR1	5FDX	B	2.65	DFGout	BBAminus	-145.34	-178.43	-150.73	112.03	199.2	-26.2	-97.06	1.57	283.33	5X1
CDK16	5G6V	A	2.2	DFGout	BBAminus	-121.32	168.87	-136.02	99.11	183.67	2.97	-71.76	-18.87	281.07	919
CDK16	5G6V	B	2.2	DFGout	Noise	-133.78	174.99	-147.57	99.49	184.11	8.16	-161.83	159.46	69.15	919
M3K7	5GJD	A	2.79	DFGout	BBAminus	-144.98	-172	-151.97	104.7	191.84	-1.47	-67.92	-21.87	286.08	6V3
M3K7	5GJF	A	2.89	DFGout	Noise	-134.01	-170.32	-157.22	87.53	185.42	-8.52	-73.1	-37.3	186.84	6V4
PGFRA	5GRN	A	1.77	DFGout	BBAminus	-143.58	-173.69	-146.3	106.76	181.67	-5.68	-54.8	-37.04	281.52	748
BRAF	5HI2	A	2.51	DFGout	BBAminus	-149.96	-163.1	-123.42	99.25	197.2	-37.85	-92.3	0.57	291.32	BAX
BRAF	5HID	A	2.5	DFGout	BBAminus	-148.11	-170.38	-131.27	92.62	191.81	-25.64	-86.51	-2.96	298.55	B1E
BRAF	5HID	B	2.5	DFGout	BBAminus	-150.15	-165.42	-136.16	98.1	190.41	-19.16	-93.21	7.67	302.02	B1E
MET	5HTI	A	1.66	DFGout	BBAminus	-150.22	-171.23	-155.43	115	186.84	-3.59	-62.88	-20.2	274.15	66L
ABL1	5HU9	A	1.53	DFGout	BBAminus	-145.4	-177.25	-141.78	111.17	192.01	-6.93	-69.3	-26.03	283.13	66K
CDK8	5HVY	A	2.39	DFGout	BBAminus	-147.79	175.03	-130.62	103.8	189.96	-29.16	-80.15	9.78	305.79	66X
EPHA2	5IA4	A	1.8	DFGout	Noise	-141.39	176.34	-148.45	94.62	184.45	-1.32	-58.84	-30.44	187.58	88Z
EPHA2	5IA5	A	1.78	DFGout	Noise	-143.36	173.18	-151.38	82.66	187.17	3.11	-56.41	-33.07	175.62	GV0
ALK	5IUG	A	1.93	DFGout	BBAminus	-131.09	-161.01	-160.89	113.54	191.95	-15.7	-82.67	-13.54	278.46	729
ALK	5IUH	A	2.1	DFGout	BBAminus	-138.55	-161.58	-159.16	110.9	193.92	-19.66	-77.25	-9.51	279.92	34Y
NTRK1	5JFS	A	2.07	DFGout	BBAminus	-135.8	-160.92	-157.72	107.87	186.03	-19.49	-107.25	3.53	322.35	6K0
NTRK1	5JFV	A	1.59	DFGout	BBAminus	-141.47	-159.9	-155.62	106.71	184.43	-17.56	-102.49	5.28	321.1	6K1
NTRK1	5JFW	A	1.52	DFGout	BBAminus	-133.87	-158.08	-156.46	107.58	188.76	-22.28	-101.72	2.99	321.8	6K2
NTRK1	5JFX	A	1.63	DFGout	BBAminus	-133.96	-162.47	-154.92	107.91	185.57	-11.9	-100.17	17.69	319.88	6K4
MELK	5K00	A	1.77	DFGout	Noise	-128.13	174.2	-143.54	90.88	179.8	12.75	-73.93	-34.5	199.41	6PV
MK14	5MZ3	A	2.15	DFGout	BBAminus	-138.69	-176.77	-144.28	92.3	195.14	-14.16	-89.89	8.57	281.85	8EN
LIMK2	5NXD	A	1.9	DFGout	BBAminus	-133.98	177.41	-146.7	77.3	180.6	19.02	-58.68	-30.31	280.98	9D8
LIMK2	5NXD	B	1.9	DFGout	BBAminus	-120.87	-179.4	-146.83	73.77	187.78	6.05	-62.44	-25.22	278.47	9D8
RIPK1	5TX5	A	2.56	DFGout	BBAminus	-116.18	171.55	-130.86	63.17	191.27	66.78	-69.81	-14.36	312.93	7MJ
BRAF	5VAL	A	2.26	DFGout	BBAminus	-149	-174.69	-126.04	88.73	194.5	-33.86	-82.27	0.83	299.36	92D
BRAF	5VAL	B	2.26	DFGout	BBAminus	-149.26	-173.75	-126.06	88.94	195.45	-35.11	-82.81	0.45	299.75	92D
BRAF	5VAM	A	2.1	DFGout	BBAminus	-140.63	-169.48	-141.41	105.51	188.05	-46.04	-100.8	5.94	303.65	92J
BRAF	5VAM	B	2.1	DFGout	BBAminus	-153.01	-162.72	-138.66	102.37	187.94	-42.01	-98.1	14.87	310.12	92J
STK10	6EIM	A	1.43	DFGout	BBAminus	-116.79	166.01	-137.31	80.26	210.45	-24.42	-70.01	-39.65	277.09	B6E
STK10	6EIM	B	1.43	DFGout	BBAminus	-116.36	168.21	-139.14	76.89	212.38	-19.42	-70.34	-37.76	277.5	B6E
